# Exostosin-1 Glycosyltransferase Regulates Endoplasmic Reticulum Architecture and Dynamics

**DOI:** 10.1101/2020.09.02.275925

**Authors:** Despoina Kerselidou, Bushra Saeed Dohai, David R. Nelson, Sarah Daakour, Nicolas De Cock, Dae-Kyum Kim, Julien Olivet, Diana C. El Assal, Ashish Jaiswal, Deeya Saha, Charlotte Pain, Filip Matthijssens, Pierre Lemaitre, Michael Herfs, Julien Chapuis, Bart Ghesquiere, Didier Vertommen, Verena Kriechbaumer, Kèvin Knoops, Carmen Lopez-Iglesias, Marc van Zandvoort, Jean-Charles Lambert, Julien Hanson, Christophe Desmet, Marc Thiry, Kyle J. Lauersen, Marc Vidal, Pieter Van Vlierberghe, Franck Dequiedt, Kourosh Salehi-Ashtiani, Jean-Claude Twizere

## Abstract

The endoplasmic reticulum (ER) is a central eukaryotic organelle with a tubular network made of hairpin proteins linked by hydrolysis of GTP nucleotides. Among post-translational modifications initiated at the ER level, glycosylation is the most common reaction. However, our understanding of the impact of glycosylation on ER structure remains unclear. Here, we show that Exostosin-1 (EXT1) glycosyltransferase, an enzyme involved in *N*-glycosylation, is a key regulator of ER morphology and dynamics. We have integrated multi-omics data and super-resolution imaging to characterize the broad effect of EXT1 inactivation, including ER shape-dynamics-function relationships in mammalian cells. We have observed that, inactivating EXT1 induces cell enlargement and enhances metabolic switches such as protein secretion. In particular, suppressing EXT1 in mouse thymocytes causes developmental dysfunctions associated to ER network extension. Our findings suggest that EXT1 drives glycosylation reactions involving ER structural proteins and high-energy nucleotide sugars, which might also apply to other organelles.
