## Supplemental Table 1 for "Exostosin-1 Glycosyltransferase Regulates Endoplasmic Reticulum Architecture and Dynamics"

### Sheet: ER size
shCTRL	length (nm)
1	16421.1
2	32354.7
3	11355.3
4	17765.1
5	11319.6
6	11659
7	19032.1
8	19660.2
9	33665.6
10	16750.7
average	18998.3
SD	8016.79
shEXT1	length (nm)
1	116032
2	132713
3	119753
4	75132.5
5	99362.6
6	138454
7	141659
8	89122.3
9	112852
10	70959.2
average	109604
SD	25286.9

### Sheet: Cell size
shCTRL	Size
1	76.31
2	102.95
3	64.35
4	68.1
5	78.1
6	59.75
7	74.45
8	65.74
9	70.05
10	91.56
11	76.88
12	64.65
13	61.87
14	66.29
15	66.93
16	52.14
17	77.87
18	65.41
19	51.75
20	55
21	50.82
22	66.49
average	68.5209
SD	12.5202
shEXT1	Size
1	161.78
2	187.82
3	107.25
4	94.9
	103.48
5	170.56
6	117.77
7	125.8
8	113.71
9	115.26
10	94.24
11	130.77
12	84.87
13	229.63
14	153.22
15	120.3
16	127.74
17	117.73
18	183.27
19	137.9
average	133.9
SD	36.7982

### Sheet: Secretion vesicles
shCTRL	Secretion vesicles/cell		shEXT1	Secretion vesicles/cell
1	3		1	9
2	2		2	5
3	1		3	4
4	6		4	5
5	2		5	13
6	3		6	7
7	1		7	7
8	3		8	13
9	2		9	23
10	1		10	3
11	4		11	20
12	1		12	6
13	1		13	19
14	0		14	21
15	3		15	19
16	5		16	5
17	3		17	21
average	2.41176		18	13
SD	1.58346		average	11.8333
			SD	7.0063

### Sheet: Golgi
shCTRL	Maximum length of golgi cisternae (nm)		shEXT1	Maximum length of golgi cisternae (nm)
1	584.15		1	350
	1037.2			610
2	975.7		2	1110
	1795.05		3	740
3	1180.13			540
	756.72			490
4	898.24		4	420
	1174.72			630
5	835.77		5	600
	1288.62		6	1000
6	678.85		7	890
	827.32			630
7	1349.39		8	980
8	1778.13		9	900
	1349.79		10	1070
9	1192.05		11	570
10	1439.44		12	1890
11	919.9		13	670
12	956.73			800
13	694.99		14	380
14	914.95			510
15	624.86		15	940
	811.82			350
16	1061.11			460
17	1054.04		16	410
18	1137.62			1470
	1021.37		17	570
	684.05		18	570
average	1036.53			550
SD	312.45			1160
			19	620
			20	1050
			21	620
				510
				490
				700
		average		729.167
		SD		329.479
	Number of cisternae/stack
	Number of cisternae	Number of stack
shCTRL	24	90
shEXT1	42	106

### Sheet: Contact sites
shCTRL	% mt-ER contact sites		shEXT1	% mt-ER contact sites
1	35.29		1	9.09
2	33.33		2	28.57
3	28.57		3	35.71
4	37.5		4	25
5	53.85		5	7.14
6	37.5		6	22.22
7	42.86		7	20
8	22.22		8	13.33
9	27.27		9	33.33
10	29.3		10	19
average	34.769			21.339
SD	8.99912			9.65996
shCTRL	Number of contact sites ER/nuclear envelope		shEXT1	Number of contact sites ER/nuclear envelope
1	1		1	2
2	0		2	4
3	1		3	5
4	0		4	3
5	0		5	2
6	3		6	2
7	2		7	1
8	0		8	2
9	0		9	2
10	1		10	3
11	0		11	3
12	0		12	1
13	0		13	1
14	1		14	4
15	0		15	3
16	0		16	2
17	0		17	1
18	1		18	1
average	0.555556			2.33333
SD	0.855585			1.18818
