## Supplemental Table 2 for "Exostosin-1 Glycosyltransferase Regulates Endoplasmic Reticulum Architecture and Dynamics"

### Sheet: N-glycans summary
N-glycan Summary									shCTRL	shEXT1
shCTRL				shEXT1								N-glycan composition
m/z	int.	rel %		m/z	int.	rel %		m/z				Hex	HexNac	Fuc	Neu5Ac	NeuGc		m/z	variation shEXT1 vs shCTRL
1141.66	113.901	0.00186773		1141.67	55.2616	0.00165395		1141.66	0.00186773	0.00165395		2	2	1	0	0		1141.66	-0.11446
1171.68	107.772	0.00176723		1171.7	34.022	0.00101826		1171.68	0.00176723	0.00101826		3	2	0	0	0		1171.68	-0.423809
1375.79	185.746	0.00304584		1375.82	76.7319	0.00229654		1375.79	0.00304584	0.00229654		4	2	0	0	0		1375.79	-0.246007
1416.81	170.371	0.00279371		1416.83	41.0002	0.00122711		1416.81	0.00279371	0.00122711		3	3	0	0	0		1416.81	-0.560759
1579.89	2602.39	0.0426736		1579.9	742.945	0.022236		1579.89	0.0426736	0.022236		5	2	0	0	0		1579.89	-0.478929
1590.92	182.766	0.00299697		1590.93	48.1999	0.0014426		1590.92	0.00299697	0.0014426		3	3	1	0	0		1590.92	-0.518648
1620.92	318.631	0.00522487		1620.94	72.1727	0.00216009		1620.92	0.00522487	0.00216009		4	3	0	0	0		1620.92	-0.586575
1661.96	90.9946	0.00149212						1661.96	0.00149212			3	4	0	0	0		1661.96
1784	3163.17	0.0518693		1784.01	1196.51	0.035811		1784	0.0518693	0.035811		6	2	0	0	0		1784	-0.309591
1795.02	264.038	0.00432966		1795.03	59.1362	0.00176991		1795.02	0.00432966	0.00176991		4	3	1	0	0		1795.02	-0.591212
1825.03	295.258	0.0048416		1825.04	69.0139	0.00206555		1825.03	0.0048416	0.00206555		5	3	0	0	0		1825.03	-0.573375
1836.06	351.053	0.00575653		1836.05	95.2997	0.00285227		1836.06	0.00575653	0.00285227		3	4	1	0	0		1836.06	-0.504515
1866.06	300.852	0.00493332		1866.07	67.5638	0.00202215		1866.06	0.00493332	0.00202215		4	4	0	0	0		1866.06	-0.590104
1982.11	163.783	0.0026857		1982.13	59.116	0.00176931		1982.11	0.0026857	0.00176931		4	3	0	1	0		1982.11	-0.34121
1988.11	2440.41	0.0400176		1988.12	1101.69	0.032973		1988.11	0.0400176	0.032973		7	2	0	0	0		1988.11	-0.176036
1999.12	108.722	0.0017828		1999.12	27.1866	0.000813681		1999.12	0.0017828	0.000813681		5	3	1	0	0		1999.12	-0.543594
2029.15	366.794	0.00601464		2029.15	119.563	0.00357847		2029.15	0.00601464	0.00357847		6	3	0	0	0		2029.15	-0.40504
2040.16	365.399	0.00599177		2040.14	77.8459	0.00232989		2040.16	0.00599177	0.00232989		4	4	1	0	0		2040.16	-0.611152
2070.17	1597.32	0.0261927		2070.17	314.027	0.00939866		2070.17	0.0261927	0.00939866		5	4	0	0	0		2070.17	-0.641172
2081.19	96.2304	0.00157797		2081.21	25.4576	0.000761932		2081.19	0.00157797	0.000761932		3	5	1	0	0		2081.19	-0.517145
2156.21	286.242	0.00469375		2156.23	139.352	0.00417074		2156.21	0.00469375	0.00417074		4	3	1	1	0		2156.21	-0.111426
2186.23	365.073	0.00598641		2186.24	197.15	0.00590061		2186.23	0.00598641	0.00590061		5	3	0	1	0		2186.23	-0.014333
2192.23	9103.75	0.149282		2192.23	3300.14	0.0987715		2192.23	0.149282	0.0987715		8	2	0	0	0		2192.23	-0.338357
2227.25	103.414	0.00169576		2227.25	22.22	0.000665034		2227.25	0.00169576	0.000665034		4	4	0	1	0		2227.25	-0.607826
2244.27	1846.21	0.0302739		2244.27	387.031	0.0115836		2244.27	0.0302739	0.0115836		5	4	1	0	0		2244.27	-0.617373
2274.3	48.2961	0.000791953		2274.26	13.1412	0.000393309		2274.3	0.000791953	0.000393309		6	4	0	0	0		2274.3	-0.503368
2285.3	66.6393	0.00109274		2285.3	24.7101	0.00073956		2285.3	0.00109274	0.00073956		4	5	1	0	0		2285.3	-0.323207
2360.31	76.683	0.00125744		2360.33	72.9509	0.00218338		2360.31	0.00125744	0.00218338		5	3	1	1	0		2360.31	0.736374
2390.35	557.585	0.0091432		2390.35	363.688	0.010885		2390.35	0.0091432	0.010885		6	3	0	1	0		2390.35	0.190503
2396.34	4800.29	0.0787146		2396.34	1473.54	0.0441022		2396.34	0.0787146	0.0441022		9	2	0	0	0		2396.34	-0.439721
2431.37	3015.92	0.0494546		2431.37	1167.25	0.0349352		2431.37	0.0494546	0.0349352		5	4	0	1	0		2431.37	-0.293591
2461.39	451.642	0.00740597		2461.4	103.505	0.00309785		2461.39	0.00740597	0.00309785		5	4	0	0	1		2461.39	-0.581709
2489.41	49.6994	0.000814965						2489.41	0.000814965			5	5	1	0	0		2489.41
2600.45	208.816	0.00342414		2600.47	103.57	0.0030998		2600.45	0.00342414	0.0030998		10	2	0	0	0		2600.45	-0.0947218
2605.47	6384.56	0.104693		2605.47	3991.18	0.119454		2605.47	0.104693	0.119454		5	4	1	1	0		2605.47	0.140993
2635.48	661.13	0.0108411		2635.49	190.688	0.0057072		2635.48	0.0108411	0.0057072		5	4	1	0	1		2635.48	-0.473561
2693.53	61.8409	0.00101406		2693.5	23.6171	0.000706847		2693.53	0.00101406	0.000706847		6	5	1	0	0		2693.53	-0.302952
2792.56	2465.17	0.0404236		2792.57	1473.78	0.0441094		2792.56	0.0404236	0.0441094		5	4	0	2	0		2792.56	0.0911802
2822.58	144.708	0.00237291		2822.59	46.9425	0.00140496		2822.58	0.00237291	0.00140496		5	4	0	1	1		2822.58	-0.407916
2880.62	96.069	0.00157533		2880.62	55.9735	0.00167526		2880.62	0.00157533	0.00167526		6	5	0	1	0		2880.62	0.0634349
2910.64	164.263	0.00269356		2910.65	98.2559	0.00294075		2910.64	0.00269356	0.00294075		6	5	0	0	1		2910.64	0.0917694
2966.66	10443.5	0.171251		2966.67	9039.1	0.270535		2966.66	0.171251	0.270535		5	4	1	2	0		2966.66	0.57976
2996.68	312.865	0.00513032		2996.69	217.34	0.00650486		2996.68	0.00513032	0.00650486		5	4	1	1	1		2996.68	0.267926
3054.73	273.529	0.00448529		3054.73	247.549	0.007409		3054.73	0.00448529	0.007409		6	5	1	1	0		3054.73	0.651847
3084.74	60.7392	0.000995993		3084.75	32.0386	0.000958898		3084.74	0.000995993	0.000958898		6	5	1	0	1		3084.74	-0.0372438
3140.76	40.2365	0.000659793		3140.77	42.2311	0.00126396		3140.76	0.000659793	0.00126396		5	4	2	2	0		3140.76	0.915684
3228.82	114.464	0.00187697		3228.82	143.566	0.00429686		3228.82	0.00187697	0.00429686		6	5	2	1	0		3228.82	1.28926
3241.82	182.981	0.00300051		3241.83	212.622	0.00636367		3241.82	0.00300051	0.00636367		6	5	0	2	0		3241.82	1.12087
3329.86	42.1771	0.000691615		3329.88	36.1905	0.00108316		3329.86	0.000691615	0.00108316		7	6	0	1	0		3329.86	0.566136
3359.9	35.2545	0.000578099		3359.89	38.7807	0.00116069		3359.9	0.000578099	0.00116069		7	6	0	0	1		3359.9	1.00777
3415.91	877.456	0.0143884		3415.92	1010.15	0.0302333		3415.91	0.0143884	0.0302333		6	5	1	2	0		3415.91	1.10122
3445.92	40.3598	0.000661814		3445.92	35.9846	0.001077		3445.92	0.000661814	0.001077		6	5	1	1	1		3445.92	0.627347
3503.97	117.128	0.00192065		3503.97	102.187	0.0030584		3503.97	0.00192065	0.0030584		7	6	1	1	0		3503.97	0.592379
3589.99	203.057	0.00332969		3590	231.759	0.00693644		3589.99	0.00332969	0.00693644		6	5	2	2	0		3589.99	1.08321
3603	519.656	0.00852124		3603.01	399.604	0.0119599		3603	0.00852124	0.0119599		6	5	0	3	0		3603	0.403544
3633	23.4505	0.000384538		3633.06	18.4495	0.000552185		3633	0.000384538	0.000552185		6	5	0	2	1		3633	0.43597
3678.04	47.0459	0.000771452		3678.05	48.273	0.00144479		3678.04	0.000771452	0.00144479		7	6	2	1	0		3678.04	0.872813
3691.06	44.2564	0.000725711		3691.07	61.8287	0.0018505		3691.06	0.000725711	0.0018505		7	6	0	2	0		3691.06	1.54992
3721.06	44.6637	0.000732389		3721.06	43.9755	0.00131616		3721.06	0.000732389	0.00131616		7	6	0	1	1		3721.06	0.797083
3777.09	2269.45	0.0372142		3777.1	2650.07	0.0793152		3777.09	0.0372142	0.0793152		6	5	1	3	0		3777.09	1.13132
3807.1	61.5007	0.00100848		3807.11	70.5432	0.00211132		3807.1	0.00100848	0.00211132		6	5	1	2	1		3807.1	1.09357
3865.14	215.993	0.00354183		3865.15	231.716	0.00693515		3865.14	0.00354183	0.00693515		7	6	1	2	0		3865.14	0.958072
3953.17	46.9648	0.000770122		3953.2	42.8393	0.00128216		3953.17	0.000770122	0.00128216		8	7	1	1	0		3953.17	0.664877
3964.16	37.3059	0.000611738						3964.16	0.000611738			6	5	0	4	0		3964.16
4039.23	47.7753	0.000783413		4039.23	60.7596	0.0018185		4039.23	0.000783413	0.0018185		7	6	2	2	0		4039.23	1.32126
4052.22	38.8244	0.000636637		4052.22	63.5937	0.00190332		4052.22	0.000636637	0.00190332		7	6	0	3	0		4052.22	1.98965
4226.32	156.97	0.00257398		4226.31	203.181	0.00608109		4226.32	0.00257398	0.00608109		7	6	1	3	0		4226.32	1.36253
4314.36	45.1299	0.000740033		4314.37	37.7327	0.00112932		4314.36	0.000740033	0.00112932		8	7	1	2	0		4314.36	0.526038
4400.35	30.813	0.000505267		4400.4	36.0426	0.00107874		4400.35	0.000505267	0.00107874		7	6	2	3	0		4400.35	1.13498
4402.38	70.2074	0.00115125		4402.4	125.992	0.00377088		4402.38	0.00115125	0.00377088		9	8	1	1	0		4402.38	2.27546
4413.38	23.3402	0.000382729		4413.38	36.5319	0.00109338		4413.38	0.000382729	0.00109338		7	6	0	4	0		4413.38	1.8568
4587.45	166.551	0.00273109		4587.46	265.201	0.00793733		4587.45	0.00273109	0.00793733		7	6	1	4	0		4587.45	1.90629
4675.49	22.0637	0.000361797		4675.54	25.0744	0.000750463		4675.49	0.000361797	0.000750463		8	7	1	3	0		4675.49	1.07426
4763.51	42.8219	0.000702188		4763.56	28.7356	0.00086004		4763.51	0.000702188	0.00086004		9	8	1	2	0		4763.51	0.2248
5036.57	14.6132	0.000239625		5036.8	8.13507	0.000243478		5036.57	0.000239625	0.000243478		8	7	1	4	0		5036.57	0.0160793
5124.66	15.6905	0.00025729		5124.68	21.2228	0.000635186		5124.66	0.00025729	0.000635186		9	8	1	3	0		5124.66	1.46875
5212.67	11.1048	0.000182095		5212.7	11.4444	0.000342524		5212.67	0.000182095	0.000342524		10	9	1	2	0		5212.67	0.881018
	60983.5				33411.9

### Sheet: O-glycans summary
O-glycan Summary
shCTRL				shEXT1				O-glycan composition
m/z	int.	rel %		m/z	int.	rel %		Hex	HexNac	Fuc	Neu5Ac	NeuGc
779.442	3474.88	0.167466		779.442	3330.95	0.0455276		1	2	0	0	0
895.498	4760.54	0.229426		895.498	22073.8	0.301706		1	1	0	1	0
1256.69	12514.4	0.603108		1256.69	47758.5	0.652766		1	1	0	2	0
	20749.8				73163.2

### Sheet: N-glycan by features
	N-glycan sorting, by features
	Fucosylated N-glycans						Mono Fucosylated N-glycans							Di Fucosylated N-glycans
		shCTRL	shEXT1					shCTRL	shEXT1						shCTRL	shEXT1
	m/z	rel %	rel %				m/z	rel %	rel %					m/z	rel %	rel %
	1141.66	0.00186773	0.00165395				1141.66	0.00186773	0.00165395					3140.76	0.000659793	0.00126396
	1590.92	0.00299697	0.0014426				1590.92	0.00299697	0.0014426					3228.82	0.00187697	0.00429686
	1795.02	0.00432966	0.00176991				1795.02	0.00432966	0.00176991					3589.99	0.00332969	0.00693644
	1836.06	0.00575653	0.00285227				1836.06	0.00575653	0.00285227					3678.04	0.000771452	0.00144479
	1999.12	0.0017828	0.000813681				1999.12	0.0017828	0.000813681					4039.23	0.000783413	0.0018185
	2040.16	0.00599177	0.00232989				2040.16	0.00599177	0.00232989					4400.35	0.000505267	0.00107874
	2081.19	0.00157797	0.000761932				2081.19	0.00157797	0.000761932
	2156.21	0.00469375	0.00417074				2156.21	0.00469375	0.00417074					total	0.00792659	0.0168393
	2244.27	0.0302739	0.0115836				2244.27	0.0302739	0.0115836
	2285.3	0.00109274	0.00073956				2285.3	0.00109274	0.00073956
	2360.31	0.00125744	0.00218338				2360.31	0.00125744	0.00218338
	2489.41	0.000814965					2489.41	0.000814965
	2605.47	0.104693	0.119454				2605.47	0.104693	0.119454
	2635.48	0.0108411	0.0057072				2635.48	0.0108411	0.0057072
	2693.53	0.00101406	0.000706847				2693.53	0.00101406	0.000706847
	2966.66	0.171251	0.270535				2966.66	0.171251	0.270535
	2996.68	0.00513032	0.00650486				2996.68	0.00513032	0.00650486
	3054.73	0.00448529	0.007409				3054.73	0.00448529	0.007409
	3084.74	0.000995993	0.000958898				3084.74	0.000995993	0.000958898
	3140.76	0.000659793	0.00126396				3415.91	0.0143884	0.0302333
	3228.82	0.00187697	0.00429686				3445.92	0.000661814	0.001077
	3415.91	0.0143884	0.0302333				3503.97	0.00192065	0.0030584
	3445.92	0.000661814	0.001077				3777.09	0.0372142	0.0793152
	3503.97	0.00192065	0.0030584				3807.1	0.00100848	0.00211132
	3589.99	0.00332969	0.00693644				3865.14	0.00354183	0.00693515
	3678.04	0.000771452	0.00144479				3953.17	0.000770122	0.00128216
	3777.09	0.0372142	0.0793152				4226.32	0.00257398	0.00608109
	3807.1	0.00100848	0.00211132				4314.36	0.000740033	0.00112932
	3865.14	0.00354183	0.00693515				4402.38	0.00115125	0.00377088
	3953.17	0.000770122	0.00128216				4587.45	0.00273109	0.00793733
	4039.23	0.000783413	0.0018185				4675.49	0.000361797	0.000750463
	4226.32	0.00257398	0.00608109				4763.51	0.000702188	0.00086004
	4314.36	0.000740033	0.00112932				5036.57	0.000239625	0.000243478
	4400.35	0.000505267	0.00107874				5124.66	0.00025729	0.000635186
	4402.38	0.00115125	0.00377088				5212.67	0.000182095	0.000342524
	4587.45	0.00273109	0.00793733
	4675.49	0.000361797	0.000750463				total	0.429292	0.587341
	4763.51	0.000702188	0.00086004
	5036.57	0.000239625	0.000243478
	5124.66	0.00025729	0.000635186
	5212.67	0.000182095	0.000342524
	total	0.437219	0.60418
	Sialylated N-glycans						Mono Sialylated N-glycans							Di Sialylated N-glycans							3+ Sialylated N-glycans
		shCTRL	shEXT1					shCTRL	shEXT1						shCTRL	shEXT1						shCTRL	shEXT1
	m/z	rel %	rel %				m/z	rel %	rel %					m/z	rel %	rel %					m/z	rel %	rel %
	4587.45	0.00273109	0.00793733				2635.48	0.0108411	0.0057072					3140.76	0.000659793	0.00126396					4587.45	0.00273109	0.00793733
	5036.57	0.000239625	0.000243478				3084.74	0.000995993	0.000958898					3589.99	0.00332969	0.00693644					5036.57	0.000239625	0.000243478
	3964.16	0.000611738					2461.39	0.00740597	0.00309785					4039.23	0.000783413	0.0018185					3964.16	0.000611738
	4413.38	0.000382729	0.00109338				2910.64	0.00269356	0.00294075					2966.66	0.171251	0.270535					4413.38	0.000382729	0.00109338
	4400.35	0.000505267	0.00107874				3359.9	0.000578099	0.00116069					3415.91	0.0143884	0.0302333					4400.35	0.000505267	0.00107874
	3777.09	0.0372142	0.0793152				3228.82	0.00187697	0.00429686					3865.14	0.00354183	0.00693515					3777.09	0.0372142	0.0793152
	4226.32	0.00257398	0.00608109				3678.04	0.000771452	0.00144479					4314.36	0.000740033	0.00112932					4226.32	0.00257398	0.00608109
	4675.49	0.000361797	0.000750463				2156.21	0.00469375	0.00417074					4763.51	0.000702188	0.00086004					4675.49	0.000361797	0.000750463
	5124.66	0.00025729	0.000635186				2360.31	0.00125744	0.00218338					5212.67	0.000182095	0.000342524					5124.66	0.00025729	0.000635186
	3603	0.00852124	0.0119599				2605.47	0.104693	0.119454					2792.56	0.0404236	0.0441094					3603	0.00852124	0.0119599
	4052.22	0.000636637	0.00190332				3054.73	0.00448529	0.007409					3241.82	0.00300051	0.00636367					4052.22	0.000636637	0.00190332
	3140.76	0.000659793	0.00126396				3503.97	0.00192065	0.0030584					3691.06	0.000725711	0.0018505					3807.1	0.00100848	0.00211132
	3589.99	0.00332969	0.00693644				3953.17	0.000770122	0.00128216					2996.68	0.00513032	0.00650486					3633	0.000384538	0.000552185
	4039.23	0.000783413	0.0018185				4402.38	0.00115125	0.00377088					3445.92	0.000661814	0.001077
	2966.66	0.171251	0.270535				1982.11	0.0026857	0.00176931					2822.58	0.00237291	0.00140496					total	0.0554286	0.113662
	3415.91	0.0143884	0.0302333				2186.23	0.00598641	0.00590061					3721.06	0.000732389	0.00131616
	3807.1	0.00100848	0.00211132				2227.25	0.00169576	0.000665034
	3865.14	0.00354183	0.00693515				2390.35	0.0091432	0.010885					total	0.248626	0.382681
	4314.36	0.000740033	0.00112932				2431.37	0.0494546	0.0349352
	4763.51	0.000702188	0.00086004				2880.62	0.00157533	0.00167526
	5212.67	0.000182095	0.000342524				3329.86	0.000691615	0.00108316
	2792.56	0.0404236	0.0441094
	3241.82	0.00300051	0.00636367				total	0.215367	0.217849
	3633	0.000384538	0.000552185
	3691.06	0.000725711	0.0018505
	3228.82	0.00187697	0.00429686
	3678.04	0.000771452	0.00144479
	2156.21	0.00469375	0.00417074
	2360.31	0.00125744	0.00218338
	2605.47	0.104693	0.119454
	2996.68	0.00513032	0.00650486
	3054.73	0.00448529	0.007409
	3445.92	0.000661814	0.001077
	3503.97	0.00192065	0.0030584
	3953.17	0.000770122	0.00128216
	4402.38	0.00115125	0.00377088
	1982.11	0.0026857	0.00176931
	2186.23	0.00598641	0.00590061
	2227.25	0.00169576	0.000665034
	2390.35	0.0091432	0.010885
	2431.37	0.0494546	0.0349352
	2822.58	0.00237291	0.00140496
	2880.62	0.00157533	0.00167526
	3329.86	0.000691615	0.00108316
	3721.06	0.000732389	0.00131616
	2635.48	0.0108411	0.0057072
	3084.74	0.000995993	0.000958898
	2461.39	0.00740597	0.00309785
	2910.64	0.00269356	0.00294075
	3359.9	0.000578099	0.00116069
	total	0.519422	0.714192
	High-mannose N-glycans
		shCTRL	shEXT1
	m/z	rel %	rel %
	1579.89	0.0426736	0.022236
	1784	0.0518693	0.035811
	1988.11	0.0400176	0.032973
	2192.23	0.149282	0.0987715
	2396.34	0.0787146	0.0441022
	total	0.362557	0.233894
