## Supplemental Table 3 for "Exostosin-1 Glycosyltransferase Regulates Endoplasmic Reticulum Architecture and Dynamics"

### Sheet: STT3A
Prot. Id and Name	Sequence	Mods (variable)	Glycans	Obs. m/z	Calc. m/z	Glycans Pos.	Scan Time	Sample
>sp|P46977|STT3A	R.AWYPLGR.I			431.732	431.732		56.6606	KD_EXT1_glycopep
>sp|P46977|STT3A	K.DAGAGLLAAAMIAVVPGYISR.S			672.703	672.703		113.865	KD_EXT1_glycopep
>sp|P46977|STT3A	R.FYSLLDPSYAK.N			652.331	652.332		74.1476	KD_EXT1_glycopep
>sp|P46977|STT3A	R.IIFDDFR.E			463.243	463.243		67.7345	KD_EXT1_glycopep
>sp|P46977|STT3A	R.IIFDDFR.E			463.242	463.243		68.1461	KD_EXT1_glycopep
>sp|P46977|STT3A	R.IIFDDFR.E			463.242	463.243		67.8808	WT_glycopep
>sp|P46977|STT3A	R.TILVDNNTWN[+1864.63416]NTHISR.V	N10(NGlycan / 1864.6342)	HexNAc(2)Hex(9)	1254.86	1254.87	10	49.6488	KD_EXT1_glycopep
>sp|P46977|STT3A	R.TILVDNNTWN[+1864.63416]NTHISR.V	N10(NGlycan / 1864.6342)	HexNAc(2)Hex(9)	1254.87	1254.87	10	49.83	KD_EXT1_glycopep
>sp|P46977|STT3A	R.TILVDNNTWN[+1864.63416]NTHISR.V	N10(NGlycan / 1864.6342)	HexNAc(2)Hex(9)	1254.87	1254.87	10	49.8341	KD_EXT1_glycopep
>sp|P46977|STT3A	R.TILVDNNTWN[+1864.63416]NTHISR.V	N10(NGlycan / 1864.6342)	HexNAc(2)Hex(9)	1254.87	1254.87	10	49.7889	WT_glycopep
>sp|P46977|STT3A	R.TILVDNNTWN[+1864.63416]NTHISR.V	N10(NGlycan / 1864.6342)	HexNAc(2)Hex(9)	1254.87	1254.87	10	49.7992	WT_glycopep
>sp|P46977|STT3A	R.TILVDNNTWN[+1864.63416]NTHISR.V	N10(NGlycan / 1864.6342)	HexNAc(2)Hex(9)	1254.87	1254.87	10	50.0371	WT_glycopep
>sp|P46977|STT3A	R.TILVDNNTWN[+1864.63416]NTHISR.V	N10(NGlycan / 1864.6342)	HexNAc(2)Hex(9)	1254.87	1254.87	10	50.0341	WT_glycopep
>sp|P46977|STT3A	R.TILVDNNTWN[+1702.58133]NTHISR.V	N10(NGlycan / 1702.5813)	HexNAc(2)Hex(8)	1200.85	1200.85	10	49.7227	KD_EXT1_glycopep
>sp|P46977|STT3A	R.TILVDNNTWN[+1702.58133]NTHISR.V	N10(NGlycan / 1702.5813)	HexNAc(2)Hex(8)	1200.85	1200.85	10	49.7701	KD_EXT1_glycopep
>sp|P46977|STT3A	R.TILVDNNTWN[+1702.58133]NTHISR.V	N10(NGlycan / 1702.5813)	HexNAc(2)Hex(8)	1200.85	1200.85	10	49.7272	KD_EXT1_glycopep
>sp|P46977|STT3A	R.TILVDNNTWN[+1702.58133]NTHISR.V	N10(NGlycan / 1702.5813)	HexNAc(2)Hex(8)	1200.85	1200.85	10	49.7741	KD_EXT1_glycopep
>sp|P46977|STT3A	R.TILVDNNTWN[+1702.58133]NTHISR.V	N10(NGlycan / 1702.5813)	HexNAc(2)Hex(8)	1200.85	1200.85	10	50.1008	WT_glycopep
>sp|P46977|STT3A	R.TILVDNNTWN[+1702.58133]NTHISR.V	N10(NGlycan / 1702.5813)	HexNAc(2)Hex(8)	1200.85	1200.85	10	50.1043	WT_glycopep
>sp|P46977|STT3A	K.ENDYYTPTGEFR.V			746.323	746.323		53.0671	KD_EXT1_glycopep
>sp|P46977|STT3A	K.ENDYYTPTGEFR.V			746.323	746.323		53.3282	WT_glycopep
>sp|P46977|STT3A	K.ENDYYTPTGEFR.V			746.322	746.323		53.2996	WT_glycopep
Summary table
peptide	N-glycan	#PSM	sample	total #PSM	ratio N-glycans	% N-glycan	pos.
R.TILVDNNTWNNTHISR.V	HexNAc(2)Hex(9)	4	WT	9	0.444444	44.4444	N548
R.TILVDNNTWNNTHISR.V	HexNAc(2)Hex(9)	3	KD_EXT1	13	0.230769	23.0769	N548
R.TILVDNNTWNNTHISR.V	HexNAc(2)Hex(8)	2	WT	9	0.222222	22.2222	N548
R.TILVDNNTWNNTHISR.V	HexNAc(2)Hex(8)	4	KD_EXT1	13	0.307692	30.7692	N548
Sample	% N-glycan
WT	66.6667
KD_EXT1	53.8462

### Sheet: STT3B
Protein Id and Name	Sequence	Mods (variable)	Glycans	Glycans Pos.	Scan Time	Comment
>sp|Q8TCJ2|STT3B	R.IVGGTVYPGLM[+15.99492]ITAGLIHWILNTLN[+2424.86713]ITVHIR.D	M11(Oxidation / 15.9949); N25(NGlycan / 2424.8671)	HexNAc(5)Hex(6)Fuc(1)NeuAc(1)	25	116.897	WT_glycopep
>sp|Q8TCJ2|STT3B	R.IVGGTVYPGLM[+15.99492]ITAGLIHWILNTLN[+2424.86713]ITVHIR.D	M11(Oxidation / 15.9949); N25(NGlycan / 2424.8671)	HexNAc(5)Hex(6)Fuc(1)NeuAc(1)	25	117.638	WT_glycopep
>sp|Q8TCJ2|STT3B	R.TTLVDNNTWN[+1864.63416]NSHIALVGK.A	N10(NGlycan / 1864.6342)	HexNAc(2)Hex(9)	10	59.0061	KD_EXT1_glycopep
>sp|Q8TCJ2|STT3B	R.TTLVDNNTWN[+1864.63416]NSHIALVGK.A	N10(NGlycan / 1864.6342)	HexNAc(2)Hex(9)	10	58.8576	KD_EXT1_glycopep
>sp|Q8TCJ2|STT3B	R.TTLVDNNTWN[+1864.63416]NSHIALVGK.A	N10(NGlycan / 1864.6342)	HexNAc(2)Hex(9)	10	59.201	WT_glycopep
>sp|Q8TCJ2|STT3B	R.TTLVDNNTWN[+1864.63416]NSHIALVGK.A	N10(NGlycan / 1864.6342)	HexNAc(2)Hex(9)	10	58.8607	KD_EXT1_glycopep
>sp|Q8TCJ2|STT3B	R.TTLVDNNTWN[+1864.63416]NSHIALVGK.A	N10(NGlycan / 1864.6342)	HexNAc(2)Hex(9)	10	59.0091	KD_EXT1_glycopep
>sp|Q8TCJ2|STT3B	R.TTLVDNNTWN[+1864.63416]NSHIALVGK.A	N10(NGlycan / 1864.6342)	HexNAc(2)Hex(9)	10	59.0117	WT_glycopep
>sp|Q8TCJ2|STT3B	R.TTLVDNNTWN[+1864.63416]NSHIALVGK.A	N10(NGlycan / 1864.6342)	HexNAc(2)Hex(9)	10	59.2112	WT_glycopep
>sp|Q8TCJ2|STT3B	R.TTLVDNNTWN[+1864.63416]NSHIALVGK.A	N10(NGlycan / 1864.6342)	HexNAc(2)Hex(9)	10	59.0242	WT_glycopep
>sp|Q8TCJ2|STT3B	R.TTLVDNNTWN[+1702.58133]NSHIALVGK.A	N10(NGlycan / 1702.5813)	HexNAc(2)Hex(8)	10	59.3682	WT_glycopep
>sp|Q8TCJ2|STT3B	R.TTLVDNNTWN[+1702.58133]NSHIALVGK.A	N10(NGlycan / 1702.5813)	HexNAc(2)Hex(8)	10	59.3516	KD_EXT1_glycopep
>sp|Q8TCJ2|STT3B	R.TTLVDNNTWN[+1702.58133]NSHIALVGK.A	N10(NGlycan / 1702.5813)	HexNAc(2)Hex(8)	10	59.2539	WT_glycopep
>sp|Q8TCJ2|STT3B	R.TTLVDNNTWN[+1702.58133]NSHIALVGK.A	N10(NGlycan / 1702.5813)	HexNAc(2)Hex(8)	10	59.2588	WT_glycopep
>sp|Q8TCJ2|STT3B	R.TTLVDNNTWN[+1702.58133]NSHIALVGK.A	N10(NGlycan / 1702.5813)	HexNAc(2)Hex(8)	10	59.3711	WT_glycopep
>sp|Q8TCJ2|STT3B	R.TTLVDNNTWN[+1702.58133]NSHIALVGK.A	N10(NGlycan / 1702.5813)	HexNAc(2)Hex(8)	10	59.3552	KD_EXT1_glycopep
>sp|Q8TCJ2|STT3B	R.TTLVDN[+1702.58133]NTWNNSHIALVGK.A	N6(NGlycan / 1702.5813)	HexNAc(2)Hex(8)	6	79.8921	WT_glycopep
>sp|Q8TCJ2|STT3B	R.ESDYFTPQGEFR.V				60.5279	KD_EXT1_glycopep
>sp|Q8TCJ2|STT3B	R.ESDYFTPQGEFR.V				60.8958	WT_glycopep
>sp|Q8TCJ2|STT3B	R.ESDYFTPQGEFR.V				61.0038	KD_EXT1_glycopep
>sp|Q8TCJ2|STT3B	R.VTNIFPK.Q				39.8076	KD_EXT1_glycopep
Summary table
peptide	unique N-glycan	#PSM	sample	total #PSM	ratio N-glycans	% N-glycan	pos.
R.IVGGTVYPGLMITAGLIHWILNTLNITVHIR.D	HexNAc(5)Hex(6)Fuc(1)NeuAc(1)	2	WT	12	0.166667	16.8333	N161
R.TTLVDNNTWNNSHIALVGK.A	HexNAc(2)Hex(9)	4	WT	12	0.333333	33.6667	N627
R.TTLVDNNTWNNSHIALVGK.A	HexNAc(2)Hex(9)	4	KD_EXT1	9	0.444444	44.8889	N627
R.TTLVDNNTWNNSHIALVGK.A	HexNAc(2)Hex(8)	4	WT	12	0.333333	33.6667	N627
R.TTLVDNNTWNNSHIALVGK.A	HexNAc(2)Hex(8)	2	KD_EXT1	9	0.222222	22.4444	N627
R.TTLVDNNTWNNSHIALVGK.A	HexNAc(2)Hex(8)	1	WT	12	0.0833333	8.41667	N623
sample	% N-glycan
WT	92.5833
KD_EXT1	67.3333

### Sheet: RPN1
Prot. Id and Name	Sequence	sample	Mods (variable)	pos.	N-glycan
sp|P04843|RPN1	K.TILPAAAQDVYYRDEIGnVSTSHLLILDDSVEMEIRPR.F	WT_glycopep.raw	N18(NGlycan/1378.4757)	299	HexNAc(2)Hex(6)
sp|P04843|RPN1	K.TILPAAAQDVYYRDEIGnVSTSHLLILDDSVEMEIRPR.F	WT_glycopep.raw	N18(NGlycan/1378.4757)	299	HexNAc(2)Hex(6)
sp|P04843|RPN1	K.TILPAAAQDVYYRDEIGnVSTSHLLILDDSVEMEIRPR.F	WT_glycopep.raw	N18(NGlycan/1378.4757)	299	HexNAc(2)Hex(6)
sp|P04843|RPN1	K.TILPAAAQDVYYRDEIGnVSTSHLLILDDSVEMEIRPR.F	WT_glycopep.raw	N18(NGlycan/1378.4757)	299	HexNAc(2)Hex(6)
sp|P04843|RPN1	K.TILPAAAQDVYYRDEIGnVSTSHLLILDDSVEMEIRPR.F	WT_glycopep.raw	N18(NGlycan/1378.4757)	299	HexNAc(2)Hex(6)
Summary table
peptide	N-glycan	#PSM	sample	pos.
K.TILPAAAQDVYYRDEIGNVSTSHLLILDDSVEMEIRPR.F	HexNAc(2)Hex(6)	4	WT	N299

### Sheet: SSRA
Prot. Id and Name	Sequence	sample	Mods (variable)	pos.	N-glycan
sp|P43307|SSRA	R.YPQDYQFYIQnFTALPLNTVVPPQR.Q	KD_EXT1_glycopep; WT_glycopep	N11(NGlycan/1702.5813)	136	HexNAc(2)Hex(8)
sp|P43307|SSRA	R.YPQDYQFYIQnFTALPLNTVVPPQR.Q	KD_EXT1_glycopep	N11(NGlycan/1702.5813)	136	HexNAc(2)Hex(8)
sp|P43307|SSRA	R.YPQDYQFYIQnFTALPLNTVVPPQR.Q	KD_EXT1_glycopep	N11(NGlycan/1702.5813)	136	HexNAc(2)Hex(8)
sp|P43307|SSRA	R.YPQDYQFYIQnFTALPLNTVVPPQR.Q	KD_EXT1_glycopep	N11(NGlycan/1702.5813)	136	HexNAc(2)Hex(8)
sp|P43307|SSRA	R.YPQDYQFYIQnFTALPLNTVVPPQR.Q	KD_EXT1_glycopep	N11(NGlycan/1702.5813)	136	HexNAc(2)Hex(8)
sp|P43307|SSRA	R.YPQDYQFYIQnFTALPLNTVVPPQR.Q	KD_EXT1_glycopep	N11(NGlycan/1702.5813)	136	HexNAc(2)Hex(8)
sp|P43307|SSRA	R.YPQDYQFYIQnFTALPLNTVVPPQR.Q	WT_glycopep	N11(NGlycan/1702.5813)	136	HexNAc(2)Hex(8)
sp|P43307|SSRA	R.YPQDYQFYIQnFTALPLNTVVPPQR.Q	WT_glycopep	N11(NGlycan/1702.5813)	136	HexNAc(2)Hex(8)
sp|P43307|SSRA	R.YPQDYQFYIQnFTALPLNTVVPPQR.Q	WT_glycopep	N11(NGlycan/1702.5813)	136	HexNAc(2)Hex(8)
sp|P43307|SSRA	R.YPQDYQFYIQnFTALPLNTVVPPQR.Q	KD_EXT1_glycopep; WT_glycopep	N11(NGlycan/1702.5813)	136	HexNAc(2)Hex(8)
sp|P43307|SSRA	R.YPQDYQFYIQnFTALPLNTVVPPQR.Q	KD_EXT1_glycopep	N11(NGlycan/1702.5813)	136	HexNAc(2)Hex(8)
sp|P43307|SSRA	R.YPQDYQFYIQnFTALPLNTVVPPQR.Q	KD_EXT1_glycopep	N11(NGlycan/1702.5813)	136	HexNAc(2)Hex(8)
sp|P43307|SSRA	R.YPQDYQFYIQnFTALPLNTVVPPQR.Q	KD_EXT1_glycopep	N11(NGlycan/1702.5813)	136	HexNAc(2)Hex(8)
sp|P43307|SSRA	R.YPQDYQFYIQnFTALPLNTVVPPQR.Q	KD_EXT1_glycopep	N11(NGlycan/1702.5813)	136	HexNAc(2)Hex(8)
sp|P43307|SSRA	R.YPQDYQFYIQnFTALPLNTVVPPQR.Q	KD_EXT1_glycopep	N11(NGlycan/1702.5813)	136	HexNAc(2)Hex(8)
sp|P43307|SSRA	R.YPQDYQFYIQnFTALPLNTVVPPQR.Q	KD_EXT1_glycopep	N11(NGlycan/1702.5813)	136	HexNAc(2)Hex(8)
sp|P43307|SSRA	R.YPQDYQFYIQnFTALPLNTVVPPQR.Q	KD_EXT1_glycopep	N11(NGlycan/1702.5813)	136	HexNAc(2)Hex(8)
sp|P43307|SSRA	R.YPQDYQFYIQnFTALPLNTVVPPQR.Q	KD_EXT1_glycopep	N11(NGlycan/1702.5813)	136	HexNAc(2)Hex(8)
sp|P43307|SSRA	R.YPQDYQFYIQnFTALPLNTVVPPQR.Q	KD_EXT1_glycopep	N11(NGlycan/1702.5813)	136	HexNAc(2)Hex(8)
sp|P43307|SSRA	R.YPQDYQFYIQnFTALPLNTVVPPQR.Q	WT_glycopep	N11(NGlycan/1702.5813)	136	HexNAc(2)Hex(8)
sp|P43307|SSRA	R.YPQDYQFYIQnFTALPLNTVVPPQR.Q	WT_glycopep	N11(NGlycan/1702.5813)	136	HexNAc(2)Hex(8)
sp|P43307|SSRA	R.YPQDYQFYIQnFTALPLNTVVPPQR.Q	WT_glycopep	N11(NGlycan/1702.5813)	136	HexNAc(2)Hex(8)
Summary table
peptide	N-glycan	#PSM
R.YPQDYQFYIQNFTALPLNTVVPPQR.Q	HexNAc(2)Hex(8)	16
R.YPQDYQFYIQNFTALPLNTVVPPQR.Q	HexNAc(2)Hex(8)	4
R.YPQDYQFYIQNFTALPLNTVVPPQR.Q	HexNAc(2)Hex(8)	8
sample	total #PSM	ratio N-glycans	% N-glycan	pos.
WT and KD_EXT1	28	0.571429	57.1429	N136
WT	20	0.714286	71.4286	N136
KD_EXT1	24	0.857143	85.7143	N136
