## Supplemental Table 6 for "Exostosin-1 Glycosyltransferase Regulates Endoplasmic Reticulum Architecture and Dynamics"

### Sheet: EXT1 AP-MS
Checked	Master	Accession	Description	Exp. q-value	Sum PEP Score	Coverage	# Peptides	# PSMs	# Unique Peptides	# Protein Groups	# AAs	MW [kDa]	calc. pI	Found in Sample: [S2] F2: Sample	Modifications	Area: F2: Sample	emPAI	Score Sequest HT	# Peptides Sequest HT
FALSE	Master Protein	P13645	Keratin, type I cytoskeletal 10 OS=Homo sapiens GN=KRT10 PE=1 SV=6		160.991	53.5959	31	160	26	1	584	58.8	5.21	High		4785450426	83.834	297.16	31
FALSE	Master Protein	P04264	Keratin, type II cytoskeletal 1 OS=Homo sapiens GN=KRT1 PE=1 SV=6		144.23	56.9876	28	172	24	1	644	66	8.12	High		4.62674e+09	16.252	318.63	28
FALSE	Master Protein	P35908	Keratin, type II cytoskeletal 2 epidermal OS=Homo sapiens GN=KRT2 PE=1 SV=2		127.451	60.7199	31	152	22	1	639	65.4	8	High		2.42607e+09	12.789	243.09	31
FALSE	Master Protein	P35527	Keratin, type I cytoskeletal 9 OS=Homo sapiens GN=KRT9 PE=1 SV=3		95.461	56.1798	23	80	23	1	623	62	5.24	High		3.49008e+09	8.345	148.34	23
FALSE	Master Protein	P13647	Keratin, type II cytoskeletal 5 OS=Homo sapiens GN=KRT5 PE=1 SV=3		59.086	31.6949	19	49	12	1	590	62.3	7.74	High		3.41601e+08	3.252	89.2	19
FALSE	Master Protein	P02533	Keratin, type I cytoskeletal 14 OS=Homo sapiens GN=KRT14 PE=1 SV=4		58.614	41.7373	16	41	8	1	472	51.5	5.16	High		2.8182e+08	3.541	71.96	16
FALSE	Master Protein	P02538	Keratin, type II cytoskeletal 6A OS=Homo sapiens GN=KRT6A PE=1 SV=3		58.484	38.2979	20	54	4	1	564	60	8	High		1.36609e+08	3.948	87.14	20
FALSE	Master Protein	P04259	Keratin, type II cytoskeletal 6B OS=Homo sapiens GN=KRT6B PE=1 SV=5		52.755	36.5248	19	59	3	1	564	60	8	High		3.73453e+07	3.642	101.93	19
FALSE	Master Protein	Q16394	Exostosin-1 OS=Homo sapiens GN=EXT1 PE=1 SV=2		50.615	29.8928	17	28	17	1	746	86.2	9.04	High		2.86009e+08	2.162	50.12	17
FALSE	Master Protein	P02769	Serum albumin INT STD OS=Bos taurus GN=ALB PE=1 SV=4		48.779	38.3855	20	31	17	1	607	69.2	6.18	High		1.20484e+08	1.798	46.86	20
FALSE	Master Protein	P08670	Vimentin OS=Homo sapiens GN=VIM PE=1 SV=4		45.598	40.3433	16	33	16	1	466	53.6	5.12	High		2.6349e+08	2.875	58.34	16
FALSE	Master Protein	P08779	Keratin, type I cytoskeletal 16 OS=Homo sapiens GN=KRT16 PE=1 SV=4		43.782	36.1522	15	31	8	1	473	51.2	5.05	High		164482824	2.06	47.33	15
FALSE	Master Protein	P11021	78 kDa glucose-regulated protein OS=Homo sapiens GN=HSPA5 PE=1 SV=2		40.057	34.7095	18	27	16	1	654	72.3	5.16	High		1.25875e+08	2.075	36.92	18
FALSE	Master Protein	P07355	Annexin A2 OS=Homo sapiens GN=ANXA2 PE=1 SV=2		35.813	44.2478	13	21	13	1	339	38.6	7.75	High		1.21041e+08	3.217	32.09	13
FALSE	Master Protein	P60709	Actin, cytoplasmic 1 OS=Homo sapiens GN=ACTB PE=1 SV=1		33.729	45.6	11	23	6	1	375	41.7	5.48	High		4.30305e+08	3.062	32.17	11
FALSE	Master Protein	P13646	Keratin, type I cytoskeletal 13 OS=Homo sapiens GN=KRT13 PE=1 SV=4		32.88	20.3057	12	35	5	1	458	49.6	4.96	High		5.04635e+07	1.738	68.63	12
FALSE	Master Protein	P08195	4F2 cell-surface antigen heavy chain OS=Homo sapiens GN=SLC3A2 PE=1 SV=3		23.58	19.2063	10	18	10	1	630	68	5.01	High		7.22115e+07	1.154	19.08	10
FALSE	Master Protein	Q7Z794	Keratin, type II cytoskeletal 1b OS=Homo sapiens GN=KRT77 PE=1 SV=3		22.045	14.3599	8	39	6	1	578	61.9	5.99	High		2.13002e+09	0.931	49.87	8
FALSE	Master Protein	P19338	Nucleolin OS=Homo sapiens GN=NCL PE=1 SV=3		21.611	13.9437	9	11	9	1	710	76.6	4.7	High		5.65783e+07	0.54	13.29	9
FALSE	Master Protein	P23458	Tyrosine-protein kinase JAK1 OS=Homo sapiens GN=JAK1 PE=1 SV=2		21.145	11.6984	12	12	12	1	1154	133.2	7.55	High		2.78365e+07	0.453	8.29	12
FALSE	Master Protein	Q15323	Keratin, type I cuticular Ha1 OS=Homo sapiens GN=KRT31 PE=1 SV=3		19.704	28.6058	11	16	4	1	416	47.2	4.88	High		1.30004e+07	1.555	13.13	11
FALSE	Master Protein	P11142	Heat shock cognate 71 kDa protein OS=Homo sapiens GN=HSPA8 PE=1 SV=1		19.202	14.7059	7	10	4	1	646	70.9	5.52	High		1.84319e+07	0.604	13.86	7
FALSE	Master Protein	Q04695	Keratin, type I cytoskeletal 17 OS=Homo sapiens GN=KRT17 PE=1 SV=2		19.107	18.0556	8	21	3	1	432	48.1	5.02	High		3.81796e+07	0.931	31.59	8
FALSE	Master Protein	P12035	Keratin, type II cytoskeletal 3 OS=Homo sapiens GN=KRT3 PE=1 SV=3		18.911	9.71338	8	19	2	1	628	64.4	6.48	High		5.24791e+06	0.778	29.98	8
FALSE	Master Protein	P19013	Keratin, type II cytoskeletal 4 OS=Homo sapiens GN=KRT4 PE=1 SV=4		18.654	15.7303	8	20	5	1	534	57.3	6.61	High		1.73497e+07	0.874	35.98	8
FALSE	Master Protein	P05387	60S acidic ribosomal protein P2 OS=Homo sapiens GN=RPLP2 PE=1 SV=1		18.55	40.8696	4	10	4	1	115	11.7	4.54	High		2.47864e+08	5.813	18.91	4
FALSE	Master Protein	P68032	Actin, alpha cardiac muscle 1 OS=Homo sapiens GN=ACTC1 PE=1 SV=1		17.505	19.3634	6	13	1	1	377	42	5.39	High		191538877	1.015	16.65	6
FALSE	Master Protein	Q01546	Keratin, type II cytoskeletal 2 oral OS=Homo sapiens GN=KRT76 PE=1 SV=2		17.108	7.68025	7	22	1	1	638	65.8	8.12	High		4.68961e+06	0.658	33.59	7
FALSE	Master Protein	P05388	60S acidic ribosomal protein P0 OS=Homo sapiens GN=RPLP0 PE=1 SV=1		14.138	29.653	7	9	7	1	317	34.3	5.97	High		1.27983e+08	1.336	16.96	7
FALSE	Master Protein	Q14525	Keratin, type I cuticular Ha3-II OS=Homo sapiens GN=KRT33B PE=1 SV=3		13.274	20.5446	8	13	1	1	404	46.2	4.84	High		4.14459e+06	0.931	11.31	8
FALSE	Master Protein	P14923	Junction plakoglobin OS=Homo sapiens GN=JUP PE=1 SV=3		12.953	14.2282	9	11	9	1	745	81.7	6.14	High		3.06144e+07	0.688	6.09	9
FALSE	Master Protein	P15924	Desmoplakin OS=Homo sapiens GN=DSP PE=1 SV=3		12.574	3.09997	8	9	8	1	2871	331.6	6.81	High		3.03557e+07	0.093	4.73	8
FALSE	Master Protein	P61978	Heterogeneous nuclear ribonucleoprotein K OS=Homo sapiens GN=HNRNPK PE=1 SV=1		12.467	16.6307	6	9	6	1	463	50.9	5.54	High		3.75165e+07	0.61	11.5	6
FALSE	Master Protein	P68104	Elongation factor 1-alpha 1 OS=Homo sapiens GN=EEF1A1 PE=1 SV=1		11.328	15.5844	6	8	6	1	462	50.1	9.01	High		1.24441e+08	0.905	10.79	6
FALSE	Master Protein	Q6KB66	Keratin, type II cytoskeletal 80 OS=Homo sapiens GN=KRT80 PE=1 SV=2		11.098	11.5044	5	11	4	1	452	50.5	5.67	High		8.69795e+06	0.389	19.3	5
FALSE	Master Protein	P30050	60S ribosomal protein L12 OS=Homo sapiens GN=RPL12 PE=1 SV=1		11.077	43.0303	5	5	5	1	165	17.8	9.42	High		4.49878e+07	1.848	6.82	5
FALSE	Master Protein	Q8N1N4	Keratin, type II cytoskeletal 78 OS=Homo sapiens GN=KRT78 PE=1 SV=2		10.549	16.3462	8	9	8	1	520	56.8	6.02	High		4.27681e+07	0.645	7.86	8
FALSE	Master Protein	P50914	60S ribosomal protein L14 OS=Homo sapiens GN=RPL14 PE=1 SV=4		10.406	16.2791	3	5	3	1	215	23.4	10.93	High		3.84601e+07	1.154	8.22	3
FALSE	Master Protein	P05787	Keratin, type II cytoskeletal 8 OS=Homo sapiens GN=KRT8 PE=1 SV=7		10.045	9.10973	5	13	2	1	483	53.7	5.59	High		8.08665e+06	0.403	23.36	5
FALSE	Master Protein	P15880	40S ribosomal protein S2 OS=Homo sapiens GN=RPS2 PE=1 SV=2		9.962	21.1604	5	5	5	1	293	31.3	10.24	High		4.54794e+07	0.688	4.11	5
FALSE	Master Protein	Q02413	Desmoglein-1 OS=Homo sapiens GN=DSG1 PE=1 SV=2		9.789	4.67112	4	4	4	1	1049	113.7	5.03	High		3.30052e+07	0.233	4.7	4
FALSE	Master Protein	P23396	40S ribosomal protein S3 OS=Homo sapiens GN=RPS3 PE=1 SV=2		9.751	18.107	4	5	4	1	243	26.7	9.66	High		4.15532e+07	0.624	7.99	4
FALSE	Master Protein	Q02878	60S ribosomal protein L6 OS=Homo sapiens GN=RPL6 PE=1 SV=3		9.718	25	6	9	6	1	288	32.7	10.58	High		5.47102e+07	1.637	2.28	6
FALSE	Master Protein	Q9Y2W1	Thyroid hormone receptor-associated protein 3 OS=Homo sapiens GN=THRAP3 PE=1 SV=2		9.642	8.48168	7	7	7	1	955	108.6	10.15	High		3.207e+07	0.32	3.96	7
FALSE	Master Protein	Q07020	60S ribosomal protein L18 OS=Homo sapiens GN=RPL18 PE=1 SV=2		9.474	25.5319	4	4	4	1	188	21.6	11.72	High		5.76486e+07	1.783	9.12	4
FALSE	Master Protein	P16615	Sarcoplasmic/endoplasmic reticulum calcium ATPase 2 OS=Homo sapiens GN=ATP2A2 PE=1 SV=1		8.707	5.66219	5	5	5	1	1042	114.7	5.34	High		1.89444e+07	0.238	3.67	5
FALSE	Master Protein	P62277	40S ribosomal protein S13 OS=Homo sapiens GN=RPS13 PE=1 SV=2		8.615	29.1391	4	4	4	1	151	17.2	10.54	High		4.83105e+07	0.874	4.65	4
FALSE	Master Protein	P46782	40S ribosomal protein S5 OS=Homo sapiens GN=RPS5 PE=1 SV=4		8.565	18.1373	3	4	3	1	204	22.9	9.72	High		2.52636e+07	1.512	4.46	3
FALSE	Master Protein	P17844	Probable ATP-dependent RNA helicase DDX5 OS=Homo sapiens GN=DDX5 PE=1 SV=1		8.548	9.93485	6	6	4	1	614	69.1	8.92	High		9.90218e+06	0.468	3.58	6
FALSE	Master Protein	P39019	40S ribosomal protein S19 OS=Homo sapiens GN=RPS19 PE=1 SV=2		8.542	27.5862	4	5	4	1	145	16.1	10.32	High		5.984e+07	1.154	4.4	4
FALSE	Master Protein	A0A075B6S2	Immunoglobulin kappa variable 2D-29 OS=Homo sapiens GN=IGKV2D-29 PE=3 SV=1		8.478	16.6667	2	51	2	1	120	13.1	7.12	High		2.38417e+10	3.642	93.45	2
FALSE	Master Protein	P07910	Heterogeneous nuclear ribonucleoproteins C1/C2 OS=Homo sapiens GN=HNRNPC PE=1 SV=4		8.292	16.0131	4	7	4	1	306	33.7	5.08	High		4.41178e+07	0.65	1.79	4
FALSE	Master Protein	P36578	60S ribosomal protein L4 OS=Homo sapiens GN=RPL4 PE=1 SV=5		8.118	12.178	4	6	4	1	427	47.7	11.06	High		6.99498e+07	0.468	5.72	4
FALSE	Master Protein	Q00839	Heterogeneous nuclear ribonucleoprotein U OS=Homo sapiens GN=HNRNPU PE=1 SV=6		8.087	8.60606	5	5	5	1	825	90.5	6	High		6.2967e+07	0.292	3.71	5
FALSE	Master Protein	P63173	60S ribosomal protein L38 OS=Homo sapiens GN=RPL38 PE=1 SV=2		7.999	32.8571	3	4	3	1	70	8.2	10.1	High		4.54652e+07	9	4.54	3
FALSE	Master Protein	P62269	40S ribosomal protein S18 OS=Homo sapiens GN=RPS18 PE=1 SV=3		7.806	25	4	6	4	1	152	17.7	10.99	High		3.23271e+07	1.154	5.43	4
FALSE	Master Protein	P11940	Polyadenylate-binding protein 1 OS=Homo sapiens GN=PABPC1 PE=1 SV=2		7.587	10.0629	5	5	5	1	636	70.6	9.5	High		2.05493e+07	0.334	0	5
FALSE	Master Protein	P62249	40S ribosomal protein S16 OS=Homo sapiens GN=RPS16 PE=1 SV=2		7.518	25.3425	4	6	4	1	146	16.4	10.21	High		3.68869e+07	1.154	8.14	4
FALSE	Master Protein	P62851	40S ribosomal protein S25 OS=Homo sapiens GN=RPS25 PE=1 SV=1		7.401	24	4	10	4	1	125	13.7	10.11	High		7.49265e+07	5.813	11.46	4
FALSE	Master Protein	P02768	Serum albumin OS=Homo sapiens GN=ALB PE=1 SV=2		7.219	6.73235	5	7	2	1	609	69.3	6.28	High		2.04987e+07	0.315	7.39	5
FALSE	Master Protein	P62241	40S ribosomal protein S8 OS=Homo sapiens GN=RPS8 PE=1 SV=2		7.193	21.6346	4	6	4	1	208	24.2	10.32	High		4.36747e+07	2.162	3.65	4
FALSE	Master Protein	Q06830	Peroxiredoxin-1 OS=Homo sapiens GN=PRDX1 PE=1 SV=1		7.125	19.598	4	5	3	1	199	22.1	8.13	High		2.33534e+07	0.931	4.09	4
FALSE	Master Protein	P68363	Tubulin alpha-1B chain OS=Homo sapiens GN=TUBA1B PE=1 SV=1		7.021	8.42572	3	4	3	1	451	50.1	5.06	High		3.0899e+07	0.468	5.79	3
FALSE	Master Protein	P26373	60S ribosomal protein L13 OS=Homo sapiens GN=RPL13 PE=1 SV=4		6.945	19.9052	4	5	4	1	211	24.2	11.65	High		3.31477e+07	0.931	7.42	4
FALSE	Master Protein	P05023	Sodium/potassium-transporting ATPase subunit alpha-1 OS=Homo sapiens GN=ATP1A1 PE=1 SV=1		6.879	5.8651	5	6	5	1	1023	112.8	5.49	High		1.78978e+07	0.248	3.44	5
FALSE	Master Protein	Q5JWF2	Guanine nucleotide-binding protein G(s) subunit alpha isoforms XLas OS=Homo sapiens GN=GNAS PE=1 SV=2		6.762	4.72517	5	6	5	1	1037	111	5.03	High		2.87302e+07	0.365	5.49	5
FALSE	Master Protein	P63000	Ras-related C3 botulinum toxin substrate 1 OS=Homo sapiens GN=RAC1 PE=1 SV=1		6.75	22.3958	4	4	4	1	192	21.4	8.5	High		2.82559e+07	1.783	2.09	4
FALSE	Master Protein	P22626	Heterogeneous nuclear ribonucleoproteins A2/B1 OS=Homo sapiens GN=HNRNPA2B1 PE=1 SV=2		6.646	14.7309	5	6	5	1	353	37.4	8.95	High		2.44371e+07	0.833	4.08	5
FALSE	Master Protein	P62906	60S ribosomal protein L10a OS=Homo sapiens GN=RPL10A PE=1 SV=2		6.608	23.0415	4	5	4	1	217	24.8	9.94	High		5.22701e+07	1.154	2.39	4
FALSE	Master Protein	Q08188	Protein-glutamine gamma-glutamyltransferase E OS=Homo sapiens GN=TGM3 PE=1 SV=4		6.55	5.77201	4	4	4	1	693	76.6	5.86	High		1.88717e+07	0.233	1.8	4
FALSE	Master Protein	P53985	Monocarboxylate transporter 1 OS=Homo sapiens GN=SLC16A1 PE=1 SV=3		6.516	9.6	4	5	4	1	500	53.9	8.66	High		2.69911e+07	0.968	2.63	4
FALSE	Master Protein	P06702	Protein S100-A9 OS=Homo sapiens GN=S100A9 PE=1 SV=1		6.321	24.5614	2	3	2	1	114	13.2	6.13	High		9.22353e+07	1.371	1.72	2
FALSE	Master Protein	P46783	40S ribosomal protein S10 OS=Homo sapiens GN=RPS10 PE=1 SV=1		6.189	14.5455	3	3	3	1	165	18.9	10.15	High		1.60019e+07	0.701	3.99	3
FALSE	Master Protein	P17066	Heat shock 70 kDa protein 6 OS=Homo sapiens GN=HSPA6 PE=1 SV=2		5.706	6.22084	3	4	1	1	643	71	6.14	High		7.81247e+06	0.194	2.4	3
FALSE	Master Protein	P62979	Ubiquitin-40S ribosomal protein S27a OS=Homo sapiens GN=RPS27A PE=1 SV=2		5.652	21.7949	3	4	3	1	156	18	9.64	High		8.64277e+07	0.874	2.51	3
FALSE	Master Protein	P07437	Tubulin beta chain OS=Homo sapiens GN=TUBB PE=1 SV=2		5.645	9.68468	3	3	3	1	444	49.6	4.89	High		1.49439e+07	0.35	4.26	3
FALSE	Master Protein	P26641	Elongation factor 1-gamma OS=Homo sapiens GN=EEF1G PE=1 SV=3		5.462	5.26316	2	2	2	1	437	50.1	6.67	High		6.35353e+06	0.179	3.56	2
FALSE	Master Protein	P18124	60S ribosomal protein L7 OS=Homo sapiens GN=RPL7 PE=1 SV=1		5.457	8.46774	2	2	2	1	248	29.2	10.65	High		4.97512e+07	0.334	4.64	2
FALSE	Master Protein	O95782	AP-2 complex subunit alpha-1 OS=Homo sapiens GN=AP2A1 PE=1 SV=3		5.357	3.37769	3	3	3	1	977	107.5	7.03	High		1.26987e+07	0.12	2.31	3
FALSE	Master Protein	P24534	Elongation factor 1-beta OS=Homo sapiens GN=EEF1B2 PE=1 SV=3		5.227	10.6667	2	2	2	1	225	24.7	4.67	High		1.56171e+07	0.359	2.85	2
FALSE	Master Protein	P62888	60S ribosomal protein L30 OS=Homo sapiens GN=RPL30 PE=1 SV=2		5.192	24.3478	2	2	2	1	115	12.8	9.63	High		2.40157e+07	0.778	4.1	2
FALSE	Master Protein	Q09666	Neuroblast differentiation-associated protein AHNAK OS=Homo sapiens GN=AHNAK PE=1 SV=2		5.11	3.66723	4	4	4	1	5890	628.7	6.15	High		1.50506e+07	0.022	0	4
FALSE	Master Protein	Q08554	Desmocollin-1 OS=Homo sapiens GN=DSC1 PE=1 SV=2		4.955	3.24385	2	2	2	1	894	99.9	5.43	High		4.57194e+07	0.094	2.83	2
FALSE	Master Protein	P83731	60S ribosomal protein L24 OS=Homo sapiens GN=RPL24 PE=1 SV=1		4.913	19.7452	3	3	3	1	157	17.8	11.25	High		3.02304e+07	0.995	1.69	3
FALSE	Master Protein	P31944	Caspase-14 OS=Homo sapiens GN=CASP14 PE=1 SV=2		4.77	13.2231	3	4	3	1	242	27.7	5.58	High		2.88568e+07	0.468	6.04	3
FALSE	Master Protein	Q9BQA1	Methylosome protein 50 OS=Homo sapiens GN=WDR77 PE=1 SV=1		4.766	9.94152	3	3	3	1	342	36.7	5.17	High		1.95622e+07	0.638	1.91	3
FALSE	Master Protein	P60228	Eukaryotic translation initiation factor 3 subunit E OS=Homo sapiens GN=EIF3E PE=1 SV=1		4.759	6.74157	3	3	3	1	445	52.2	6.04	High		1.04329e+07	0.241	4.17	3
FALSE	Master Protein	P62280	40S ribosomal protein S11 OS=Homo sapiens GN=RPS11 PE=1 SV=3		4.62	19.6203	3	3	3	1	158	18.4	10.3	High		3.50567e+07	0.995	1.86	3
FALSE	Master Protein	P62750	60S ribosomal protein L23a OS=Homo sapiens GN=RPL23A PE=1 SV=1		4.563	17.9487	2	2	2	1	156	17.7	10.45	High		4.16528e+07	0.668	2.19	2
FALSE	Master Protein	P62847	40S ribosomal protein S24 OS=Homo sapiens GN=RPS24 PE=1 SV=1		4.533	20.3008	2	3	2	1	133	15.4	10.78	High		4.75017e+07	0.931	5.43	2
FALSE	Master Protein	P62244	40S ribosomal protein S15a OS=Homo sapiens GN=RPS15A PE=1 SV=2		4.488	17.6923	2	2	2	1	130	14.8	10.13	High		2.82678e+07	0.52	1.94	2
FALSE	Master Protein	P04406	Glyceraldehyde-3-phosphate dehydrogenase OS=Homo sapiens GN=GAPDH PE=1 SV=3		4.452	11.0448	3	3	3	1	335	36	8.46	High		3.02101e+07	0.389	0	3
FALSE	Master Protein	O00571	ATP-dependent RNA helicase DDX3X OS=Homo sapiens GN=DDX3X PE=1 SV=3		4.394	6.34441	4	4	3	1	662	73.2	7.18	High		7.16414e+06	0.245	1.8	4
FALSE	Master Protein	P62899	60S ribosomal protein L31 OS=Homo sapiens GN=RPL31 PE=1 SV=1		4.364	18.4	2	2	2	1	125	14.5	10.54	High		6.28135e+07	0.931	4.17	2
FALSE	Master Protein	P67809	Nuclease-sensitive element-binding protein 1 OS=Homo sapiens GN=YBX1 PE=1 SV=3		4.249	11.1111	2	2	2	1	324	35.9	9.88	High		5.46193e+07	0.389	2.13	2
FALSE	Master Protein	P61353	60S ribosomal protein L27 OS=Homo sapiens GN=RPL27 PE=1 SV=2		4.242	27.9412	3	4	3	1	136	15.8	10.56	High		3.35955e+07	2.162	3.71	3
FALSE	Master Protein	Q96P63	Serpin B12 OS=Homo sapiens GN=SERPINB12 PE=1 SV=1		4.114	9.38272	4	5	4	1	405	46.2	5.53	High		1.5848e+07	0.551	1.71	4
FALSE	Master Protein	P29508	Serpin B3 OS=Homo sapiens GN=SERPINB3 PE=1 SV=2		4.031	6.66667	3	3	3	1	390	44.5	6.81	High		1.96041e+07	0.334	0	3
FALSE	Master Protein	P12273	Prolactin-inducible protein OS=Homo sapiens GN=PIP PE=1 SV=1		3.988	19.1781	2	2	2	1	146	16.6	8.05	High		2.95851e+07	0.468	2.31	2
FALSE	Master Protein	P27824	Calnexin OS=Homo sapiens GN=CANX PE=1 SV=2		3.926	4.22297	2	2	2	1	592	67.5	4.6	High		2.36629e+07	0.172	1.71	2
FALSE	Master Protein	P18621	60S ribosomal protein L17 OS=Homo sapiens GN=RPL17 PE=1 SV=3		3.908	16.3043	2	2	2	1	184	21.4	10.17	High		5.67971e+07	0.52	0	2
FALSE	Master Protein	P62854	40S ribosomal protein S26 OS=Homo sapiens GN=RPS26 PE=1 SV=3		3.899	20.8696	2	2	2	1	115	13	11	High		2.96616e+07	1.154	2.13	2
FALSE	Master Protein	P60866	40S ribosomal protein S20 OS=Homo sapiens GN=RPS20 PE=1 SV=1		3.825	15.1261	2	3	2	1	119	13.4	9.94	High		3.78457e+07	1.154	4.54	2
FALSE	Master Protein	Q10567	AP-1 complex subunit beta-1 OS=Homo sapiens GN=AP1B1 PE=1 SV=2		3.776	2.63435	2	2	2	1	949	104.6	5.06	High		7.01736e+06	0.096	3.55	2
FALSE	Master Protein	P62805	Histone H4 OS=Homo sapiens GN=HIST1H4A PE=1 SV=2		3.692	29.1262	3	3	3	1	103	11.4	11.36	High		1.96163e+07	2.162	3.56	3
FALSE	Master Protein	Q92841	Probable ATP-dependent RNA helicase DDX17 OS=Homo sapiens GN=DDX17 PE=1 SV=2		3.677	5.34979	3	3	1	1	729	80.2	8.27	High		9.20752e+06	0.189	0	3
FALSE	Master Protein	O60814	Histone H2B type 1-K OS=Homo sapiens GN=HIST1H2BK PE=1 SV=3		3.677	19.0476	2	3	2	1	126	13.9	10.32	High		68681418	0.52	0	2
FALSE	Master Protein	P08134	Rho-related GTP-binding protein RhoC OS=Homo sapiens GN=RHOC PE=1 SV=1		3.585	10.3627	2	2	2	1	193	22	6.58	High		1.5758e+07	0.52	3.47	2
FALSE	Master Protein	Q12905	Interleukin enhancer-binding factor 2 OS=Homo sapiens GN=ILF2 PE=1 SV=2		3.509	9.74359	3	4	3	1	390	43	5.26	High		3.72744e+07	0.389	2.23	3
FALSE	Master Protein	P62753	40S ribosomal protein S6 OS=Homo sapiens GN=RPS6 PE=1 SV=1		3.475	8.03213	2	2	2	1	249	28.7	10.84	High		3.95522e+07	0.425	4.02	2
FALSE	Master Protein	P32119	Peroxiredoxin-2 OS=Homo sapiens GN=PRDX2 PE=1 SV=5		3.469	9.59596	2	2	1	1	198	21.9	5.97	High		4.64362e+06	0.468	2.48	2
FALSE	Master Protein	P05783	Keratin, type I cytoskeletal 18 OS=Homo sapiens GN=KRT18 PE=1 SV=2		3.399	5.81395	3	10	2	1	430	48	5.45	High		3.35439e+07	0.359	11.31	3
FALSE	Master Protein	P62424	60S ribosomal protein L7a OS=Homo sapiens GN=RPL7A PE=1 SV=2		3.357	15.0376	3	3	3	1	266	30	10.61	High		2.62062e+07	0.585	0	3
FALSE	Master Protein	Q12906	Interleukin enhancer-binding factor 3 OS=Homo sapiens GN=ILF3 PE=1 SV=3		3.316	2.57271	2	2	2	1	894	95.3	8.76	High		1.4701e+07	0.108	1.92	2
FALSE	Master Protein	P26599	Polypyrimidine tract-binding protein 1 OS=Homo sapiens GN=PTBP1 PE=1 SV=1		3.279	6.02637	2	2	2	1	531	57.2	9.17	High		1.65219e+07	0.202	0	2
FALSE	Master Protein	P01111	GTPase NRas OS=Homo sapiens GN=NRAS PE=1 SV=1		3.036	12.1693	2	2	2	1	189	21.2	5.17	High		5.8764e+07	0.52	1.78	2
FALSE	Master Protein	O14744	Protein arginine N-methyltransferase 5 OS=Homo sapiens GN=PRMT5 PE=1 SV=4		2.986	3.61068	2	2	2	1	637	72.6	6.29	High		4.75249e+07	0.129	3.5	2
FALSE	Master Protein	P04040	Catalase OS=Homo sapiens GN=CAT PE=1 SV=3		2.936	7.21063	3	3	3	1	527	59.7	7.39	High		6.24542e+06	0.233	1.63	3
FALSE	Master Protein	Q15293	Reticulocalbin-1 OS=Homo sapiens GN=RCN1 PE=1 SV=1		2.934	6.94864	2	3	2	1	331	38.9	5	High		1.3739e+07	0.54	0	2
FALSE	Master Protein	P62910	60S ribosomal protein L32 OS=Homo sapiens GN=RPL32 PE=1 SV=2		2.932	17.037	2	2	2	1	135	15.9	11.33	High		2.01159e+07	0.778	1.75	2
FALSE	Master Protein	Q14533	Keratin, type II cuticular Hb1 OS=Homo sapiens GN=KRT81 PE=1 SV=3		2.912	4.75248	3	3	3	1	505	54.9	5.47	High		1.04721e+07	0.25	3.56	3
FALSE	Master Protein	Q15646	2'-5'-oligoadenylate synthase-like protein OS=Homo sapiens GN=OASL PE=1 SV=2		2.777	5.25292	2	2	2	1	514	59.2	7.87	High		8.00291e+06	0.166	0	2
FALSE	Master Protein	P62701	40S ribosomal protein S4, X isoform OS=Homo sapiens GN=RPS4X PE=1 SV=2		2.776	7.22433	2	2	2	1	263	29.6	10.15	High		2.40284e+07	0.259	1.69	2
FALSE	Master Protein	P46781	40S ribosomal protein S9 OS=Homo sapiens GN=RPS9 PE=1 SV=3		2.739	12.3711	3	3	3	1	194	22.6	10.65	High		3.24652e+07	0.638	0	3
FALSE	Master Protein	P05089	Arginase-1 OS=Homo sapiens GN=ARG1 PE=1 SV=2		2.726	5.90062	2	2	2	1	322	34.7	7.21	High		16061674	0.274	2.27	2
FALSE	Master Protein	Q9UBI6	Guanine nucleotide-binding protein G(I)/G(S)/G(O) subunit gamma-12 OS=Homo sapiens GN=GNG12 PE=1 SV=3		2.69	41.6667	2	4	2	1	72	8	8.97	High		4.52376e+07	1.512	0	2
FALSE	Master Protein	P46776	60S ribosomal protein L27a OS=Homo sapiens GN=RPL27A PE=1 SV=2		2.673	14.1892	2	2	2	1	148	16.6	11	High		1.325e+07	0.778	0	2
FALSE	Master Protein	P62263	40S ribosomal protein S14 OS=Homo sapiens GN=RPS14 PE=1 SV=3		2.633	20.5298	2	2	2	1	151	16.3	10.05	High		4.51298e+07	0.931	1.95	2
FALSE	Master Protein	P31151	Protein S100-A7 OS=Homo sapiens GN=S100A7 PE=1 SV=4		2.625	21.7822	2	2	2	1	101	11.5	6.77	High		1.50157e+07	0.931	1.69	2
FALSE	Master Protein	P62829	60S ribosomal protein L23 OS=Homo sapiens GN=RPL23 PE=1 SV=1		2.367	16.4286	2	2	2	1	140	14.9	10.51	High		4.16451e+07	0.585	1.67	2
FALSE	Master Protein	P62081	40S ribosomal protein S7 OS=Homo sapiens GN=RPS7 PE=1 SV=1		2.347	10.8247	2	2	2	1	194	22.1	10.1	High		1.90826e+07	0.52	1.96	2
FALSE	Master Protein	P25398	40S ribosomal protein S12 OS=Homo sapiens GN=RPS12 PE=1 SV=3		2.318	13.6364	2	3	2	1	132	14.5	7.21	High		1.49956e+07	0.931	0	2
FALSE	Master Protein	P42677	40S ribosomal protein S27 OS=Homo sapiens GN=RPS27 PE=1 SV=3		2.3	28.5714	2	2	2	1	84	9.5	9.45	High		2.55948e+07	1.512	0	2
FALSE	Master Protein	Q13835	Plakophilin-1 OS=Homo sapiens GN=PKP1 PE=1 SV=2		2.003	3.48059	2	2	2	1	747	82.8	9.13	High		8.00245e+06	0.087	0	2
FALSE	Master Protein	Q13347	Eukaryotic translation initiation factor 3 subunit I OS=Homo sapiens GN=EIF3I PE=1 SV=1		1.996	6.46154	2	2	2	1	325	36.5	5.64	High		6.26864e+06	0.222	0	2
FALSE	Master Protein	P00747	Plasminogen OS=Homo sapiens GN=PLG PE=1 SV=2		1.986	2.09877	2	2	2	1	810	90.5	7.24	High		4.86728e+07	0.099	1.84	2
FALSE	Master Protein	P0C0S5	Histone H2A.Z OS=Homo sapiens GN=H2AFZ PE=1 SV=2		1.941	14.8438	2	2	2	1	128	13.5	10.58	High		1.5925e+07	1.154	0	2
FALSE	Master Protein	Q07065	Cytoskeleton-associated protein 4 OS=Homo sapiens GN=CKAP4 PE=1 SV=2		1.886	3.48837	2	2	2	1	602	66	5.92	High		7.82067e+06	0.103	0	2
FALSE	Master Protein	P09543	2',3'-cyclic-nucleotide 3'-phosphodiesterase OS=Homo sapiens GN=CNP PE=1 SV=2		1.816	4.75059	2	2	2	1	421	47.5	9.07	High		9.1346e+06	0.155	0	2
FALSE	Master Protein	O00303	Eukaryotic translation initiation factor 3 subunit F OS=Homo sapiens GN=EIF3F PE=1 SV=1		1.762	6.44258	2	2	2	1	357	37.5	5.45	High		7.27198e+06	0.311	0	2
FALSE	Master Protein	Q08211	ATP-dependent RNA helicase A OS=Homo sapiens GN=DHX9 PE=1 SV=4		1.439	1.49606	2	2	2	1	1270	140.9	6.84	High		5.01802e+06	0.03	0	2

### Sheet: 83 Associated proteins
EXT1 interactome in the ER
Uniprot_ID	Protein_name
P08195	SLC3A2
P23458	JAK1
Q15323	KRT31
P12035	KRT3
P68032	ACTC1
Q01546	KRT76
Q14525	KRT33B
Q6KB66	KRT80
P50914	RPL14
P05787	KRT8
P15880	RPS2
Q02878	RPL6
Q9Y2W1	THRAP3
Q07020	RPL18
P16615	ATP2A2
P17844	DDX5
A0A075B6S2	IGKV2D-29
P07910	HNRNPC
P36578	RPL4
P63173	RPL38
P11940	PABPC1
P62241	RPS8
P68363	TUBA1B
P05023	ATP1A1
Q5JWF2	GNAS
P63000	RAC1
P62906	RPL10A
P53985	SLC16A1
P46783	RPS10
P17066	HSPA6
P62979	RPS27A
P18124	RPL7
O95782	AP2A1
P24534	EEF1B2
P62888	RPL30
Q09666	AHNAK
P83731	RPL24
P60228	EIF3E
P62280	RPS11
P62750	RPL23A
P62847	RPS24
P62244	RPS15A
O00571	DDX3X
P67809	YBX1
P61353	RPL27
P29508	SERPINB3
P27824	CANX
P18621	RPL17
P62854	RPS26
Q10567	AP1B1
Q92841	DDX17
P08134	RHOC
Q12905	ILF2
P62753	RPS6
P32119	PRDX2
P05783	KRT18
P62424	RPL7A
Q12906	ILF3
P26599	PTBP1
P01111	NRAS
P04040	CAT
Q15293	RCN1
P62910	RPL32
Q14533	KRT81
Q15646	OASL
P62701	RPS4X
P46781	RPS9
Q9UBI6	GNG12
P46776	RPL27A
P62263	RPS14
P31151	S100A7
P62829	RPL23
P62081	RPS7
P25398	RPS12
P42677	RPS27
Q13835	PKP1
Q13347	EIF3I
P00747	PLG
P0C0S5	H2AFZ
Q07065	CKAP4
P09543	CNP
O00303	EIF3F
